# Meta-analysis of transcriptomes in insects showing density-dependent polyphenism

**DOI:** 10.1101/2022.05.09.490177

**Authors:** Kouhei Toga, Kakeru Yokoi, Hidemasa Bono

## Abstract

With increasing public data, a statistical analysis approach called meta-analysis, which combines transcriptome results obtained from multiple studies, has succeeded in providing novel insights into targeted biological processes. Locusts and aphids are representative of insect groups that exhibit density-dependent plasticity. Although the physiological mechanisms underlying density-dependent polyphenism have been identified in aphids and locusts, the underlying molecular mechanisms remain largely unknown. In this study, we performed a meta-analysis of public transcriptomes to gain additional insights into the molecular underpinning of density-dependent plasticity. We collected RNA sequencing data of aphids and locusts from public databases and detected differentially expressed genes (DEGs) between crowded and isolated conditions. Gene set enrichment analysis was performed to reveal the characteristics of the DEGs. DNA replication (GO:0006260), DNA metabolic processes (GO:0006259), and mitotic cell cycle (GO:0000278) were enriched in response to crowded conditions. To date, these processes have scarcely been the focus of research. The importance of the oxidative stress response and neurological system modifications under isolated conditions has been highlighted. These biological processes, clarified by meta-analysis, are thought to play key roles in the regulation of density-dependent plasticity.

**Simple Summary:** Population density can be an environmental cue to induce modification of insect morphology, physiology, and behavior. This phenomenon is called density-dependent plasticity. Aphids and locusts exhibit textbook examples of density-dependent plasticity but there is a lack of integrative understanding for insect density-dependent plasticity. To address this problem, we combined public gene expression data obtained from multiple studies and re-analyzed them (this process is called meta-analysis). The present study provides additional insight into the regulatory mechanisms of density-dependent plasticity, demonstrating the effectiveness of meta-analyses of public transcriptomes.
