## Supplemental Table 1 for "Meta-analysis of transcriptomes in insects showing density-dependent polyphenism"

### Sheet: Sheet1
Species	TSA_ID_1(derived from Head)	TSA_ID_2 (derived from Thorax)
Schistocerca americana	GIOT01000001:GIOT01342770	GIOU01000001:GIOU01305724
Schistocerca piceifrons	GIOR01000001:GIOR01308392	GIOS01000001:GIOS01282459
Schistocerca nitens	GIPD01000001:GIPD01312067	GIOW01000001:GIOW01278142
Schistocerca serialis cubense	GIOV01000001:GIOV01374213	GIPC01000001:GIPC01307540
