## Supplemental Table 2 for "Meta-analysis of transcriptomes in insects showing density-dependent polyphenism"

### Sheet: all
Species	Bioproject	SRP	SRR ID (crowded transcriptome)	SRR ID (isolated transcriptome)	Tissue	Instar	Layout	Pair_ID	References
Schistocerca gregaria	PRJNA381887	SRP125457	SRR6315672	SRR6315673	CNS	-	PAIRED	Sgreg001	[31]
Acyrthosiphon pisum	PRJNA534232	SRP193453	SRR8944760	SRR8944756	whole	adult	PAIRED	Apisu001	[10]
	PRJNA534232	SRP193453	SRR8944761	SRR8944757	whole	adult	PAIRED	Apisu002
	PRJNA534232	SRP193453	SRR8944762	SRR8944758	whole	adult	PAIRED	Apisu003
	PRJNA534232	SRP193453	SRR8944763	SRR8944759	whole	adult	PAIRED	Apisu004
	PRJNA534232	SRP193453	SRR8944766	SRR8944764	whole	adult	PAIRED	Apisu005
	PRJNA534232	SRP193453	SRR8944767	SRR8944765	whole	adult	PAIRED	Apisu006
	PRJNA534232	SRP193453	SRR8944770	SRR8944768	whole	adult	PAIRED	Apisu007
	PRJNA534232	SRP193453	SRR8944771	SRR8944769	whole	adult	PAIRED	Apisu008
Schistocerca americana	PRJNA633949	SRP262381	SRR11815241	SRR11815263	Thorax	6th	PAIRED	Samer001	[33]
	PRJNA633949	SRP262381	SRR11815242	SRR11815252	Thorax	6th	PAIRED	Samer002
	PRJNA633949	SRP262381	SRR11815243	SRR11815253	Thorax	6th	PAIRED	Samer003
	PRJNA633949	SRP262381	SRR11815244	SRR11815254	Thorax	6th	PAIRED	Samer004
	PRJNA633949	SRP262381	SRR11815245	SRR11815255	Thorax	6th	PAIRED	Samer005
	PRJNA633949	SRP262381	SRR11815246	SRR11815260	Head	6th	PAIRED	Samer006
	PRJNA633949	SRP262381	SRR11815247	SRR11815259	Head	6th	PAIRED	Samer007
	PRJNA633949	SRP262381	SRR11815248	SRR11815258	Head	6th	PAIRED	Samer008
	PRJNA633949	SRP262381	SRR11815249	SRR11815257	Head	6th	PAIRED	Samer009
	PRJNA633949	SRP262381	SRR11815250	SRR11815256	Head	6th	PAIRED	Samer010
Schistocerca nitens	PRJNA633949	SRP262381	SRR11815197	SRR11815208	Thorax	6th	PAIRED	Snite001
	PRJNA633949	SRP262381	SRR11815198	SRR11815209	Thorax	6th	PAIRED	Snite002
	PRJNA633949	SRP262381	SRR11815199	SRR11815210	Thorax	6th	PAIRED	Snite003
	PRJNA633949	SRP262381	SRR11815200	SRR11815211	Thorax	6th	PAIRED	Snite004
	PRJNA633949	SRP262381	SRR11815201	SRR11815212	Thorax	6th	PAIRED	Snite005
	PRJNA633949	SRP262381	SRR11815206	SRR11815217	Head	6th	PAIRED	Snite006
	PRJNA633949	SRP262381	SRR11815205	SRR11815216	Head	6th	PAIRED	Snite007
	PRJNA633949	SRP262381	SRR11815204	SRR11815215	Head	6th	PAIRED	Snite008
	PRJNA633949	SRP262381	SRR11815203	SRR11815214	Head	6th	PAIRED	Snite009
	PRJNA633949	SRP262381	SRR11815202	SRR11815213	Head	6th	PAIRED	Snite010
Schistocerca piceifrons	PRJNA633949	SRP262381	SRR11815262	SRR11815195	Thorax	6th	PAIRED	Spice001
	PRJNA633949	SRP262381	SRR11815264	SRR11815196	Thorax	6th	PAIRED	Spice002
	PRJNA633949	SRP262381	SRR11815265	SRR11815207	Thorax	6th	PAIRED	Spice003
	PRJNA633949	SRP262381	SRR11815266	SRR11815218	Thorax	6th	PAIRED	Spice004
	PRJNA633949	SRP262381	SRR11815267	SRR11815229	Thorax	6th	PAIRED	Spice005
	PRJNA633949	SRP262381	SRR11815272	SRR11815274	Head	6th	PAIRED	Spice010
	PRJNA633949	SRP262381	SRR11815271	SRR11815273	Head	6th	PAIRED	Spice009
	PRJNA633949	SRP262381	SRR11815270	SRR11815261	Head	6th	PAIRED	Spice008
	PRJNA633949	SRP262381	SRR11815269	SRR11815251	Head	6th	PAIRED	Spice007
	PRJNA633949	SRP262381	SRR11815268	SRR11815240	Head	6th	PAIRED	Spice006
Schistocerca serialis cubense	PRJNA633949	SRP262381	SRR11815219	SRR11815230	Thorax	6th	PAIRED	Sseri001
	PRJNA633949	SRP262381	SRR11815220	SRR11815231	Thorax	6th	PAIRED	Sseri002
	PRJNA633949	SRP262381	SRR11815221	SRR11815232	Thorax	6th	PAIRED	Sseri003
	PRJNA633949	SRP262381	SRR11815222	SRR11815233	Thorax	6th	PAIRED	Sseri004
	PRJNA633949	SRP262381	SRR11815223	SRR11815234	Thorax	6th	PAIRED	Sseri005
	PRJNA633949	SRP262381	SRR11815228	SRR11815239	Head	6th	PAIRED	Sseri010
	PRJNA633949	SRP262381	SRR11815227	SRR11815238	Head	6th	PAIRED	Sseri009
	PRJNA633949	SRP262381	SRR11815226	SRR11815237	Head	6th	PAIRED	Sseri008
	PRJNA633949	SRP262381	SRR11815225	SRR11815236	Head	6th	PAIRED	Sseri007
	PRJNA633949	SRP262381	SRR11815224	SRR11815235	Head	6th	PAIRED	Sseri006
Locusta migratoria	PRJNA399053	SRP115848	SRR5949712	SRR5949714	Integument	4th	PAIRED	Lmigr001	[32]
	PRJNA399053	SRP115848	SRR5949713	SRR5949715	Integument	4th	PAIRED	Lmigr002
	PRJNA412119	SRP119014	SRR6109311	SRR6109315	Thoracic ganglia	4th	PAIRED	Lmigr003	[34]
	PRJNA412119	SRP119014	SRR6109312	SRR6109316	Thoracic ganglia	4th	PAIRED	Lmigr004
	PRJNA412119	SRP119014	SRR6109324	SRR6109321	Thoracic ganglia	4th	PAIRED	Lmigr005
	PRJNA412119	SRP119014	SRR6109323	SRR6109322	Thoracic ganglia	4th	PAIRED	Lmigr006
	PRJNA412119	SRP119014	SRR6109326	SRR6109303	Thoracic ganglia	4th	PAIRED	Lmigr007
	PRJNA412119	SRP119014	SRR6109325	SRR6109304	Thoracic ganglia	4th	PAIRED	Lmigr008
	PRJNA412119	SRP119014	SRR6109305	SRR6109317	Brain	4th	PAIRED	Lmigr009
	PRJNA412119	SRP119014	SRR6109306	SRR6109318	Brain	4th	PAIRED	Lmigr010
	PRJNA412119	SRP119014	SRR6109307	SRR6109319	Brain	4th	PAIRED	Lmigr011
	PRJNA412119	SRP119014	SRR6109308	SRR6109320	Brain	4th	PAIRED	Lmigr012
	PRJNA412119	SRP119014	SRR6109309	SRR6109313	Brain	4th	PAIRED	Lmigr013
	PRJNA412119	SRP119014	SRR6109310	SRR6109314	Brain	4th	PAIRED	Lmigr014
	PRJNA399820	SRP116073	SRR5966534	SRR5967009	brain	4th	PAIRED	Lmigr015	[35]
	PRJNA399820	SRP116073	SRR5966981	SRR5967010	brain	4th	PAIRED	Lmigr016
	PRJNA399820	SRP116073	SRR5966984	SRR5967011	brain	4th	PAIRED	Lmigr017
